# Phylogenetic position and mitochondrial genome evolution of ‘orphan’ eukaryotic lineages

**DOI:** 10.1101/2025.04.16.649146

**Authors:** Vasily Zlatogursky, Vittorio Boscaro, Gordon Lax, Matias Wanntorp, Nina Pohl, Fabien Burki, Patrick J. Keeling

**Affiliations:** Department of Botany, University of British Columbia, Vancouver, BC, Canada; Department of Organismal Biology, Uppsala University, Uppsala, Sweden

## Abstract

The phylogenetic tree of eukaryotes is divided into a handful of highly diverse ‘supergroups’; only a few so-called ‘orphan’ lineages branch in uncertain positions outside of these large clades. We found that the mitochondrial genome of one such lineage, the telonemids, is considerably gene-rich, a feature observed in other ‘orphans’ as well, raising the possibility that these organisms share a common history. On the contrary, our phylogenomic analyses show that ‘orphans’ with gene-rich mitochondria branch into two different positions: telonemids actually belong to the established supergroup Haptista, while provorans and meteorids form a strongly supported clade with hemimastigophorans, in a novel ancient supergroup that we dub here Promethea. Comparative genomics shows that this split reflects differences between mitochondrial gene sets. Thanks to the increased number of available representatives analyzed together, our results further simplify and illuminate the evolutionary relationships between eukaryotes.
