## Supplementary table 1 for "Phylogenetic position and mitochondrial genome evolution of ‘orphan’ eukaryotic lineages"

### Sheet: Suppl. Table S1
Microkorses curacao	T12	Т1	Т11
trnA(tgc)	trnA(tgc)	trnA(tgc)	trnA(tgc)
trnA(tgc)	trnA(tgc)	trnA(tgc)	trnA(tgc)
trnC(gca)	trnC(gca)	trnC(gca)	trnC(gca)
trnC(gca)	trnC(gca)	trnC(gca)	trnC(gca)
trnD(gtc)	trnD(gtc)	trnD(gtc)	trnD(gtc)
trnD(gtc)	trnD(gtc)	trnD(gtc)	trnD(gtc)
trnE(ttc)	trnE(ttc)	trnE(ttc)	trnE(ttc)
trnE(ttc)	trnE(ttc)	trnE(ttc)	trnE(ttc)
trnF(aaa)
trnF(gaa)	trnF(gaa)	trnF(gaa)	trnF(gaa)
trnF(gaa)	trnF(gaa)	trnF(gaa)	trnF(gaa)
trnG(tcc)	trnG(tcc)	trnG(tcc)	trnG(tcc)
trnG(tcc)	trnG(tcc)	trnG(tcc)	trnG(tcc)
trnH(gtg)	trnH(gtg)	trnH(gtg)	trnH(gtg)
trnH(gtg)	trnH(gtg)	trnH(gtg)	trnH(gtg)
		trnI(aat)
		trnI(aat)
trnI(gat)	trnI(gat)	trnI(gat)	trnI(gat)
trnI(gat)	trnI(gat)	trnI(gat)	trnI(gat)
trnK(ttt)	trnK(ttt)	trnK(ttt)	trnK(ttt)
trnK(ttt)	trnK(ttt)	trnK(ttt)	trnK(ttt)
trnL(taa)	trnL(taa)	trnL(taa)	trnL(taa)
trnL(taa)	trnL(taa)	trnL(taa)	trnL(taa)
trnL(tag)	trnL(tag)	trnL(tag)	trnL(tag)
trnL(tag)	trnL(tag)	trnL(tag)	trnL(tag)
trnM(cat)	trnM(cat)	trnM(cat)	trnM(cat)
trnM(cat)	trnM(cat)	trnM(cat)	trnM(cat)
trnM(cat)	trnM(cat)	trnM(cat)	trnM(cat)
trnM(cat)	trnM(cat)	trnM(cat)	trnM(cat)
trnM(cat)	trnM(cat)	trnM(cat)	trnM(cat)
trnM(cat)	trnM(cat)	trnM(cat)	trnM(cat)
trnN(gtt)	trnN(gtt)	trnN(gtt)	trnN(gtt)
trnN(gtt)	trnN(gtt)	trnN(gtt)	trnN(gtt)
trnP(tgg)	trnP(tgg)	trnP(tgg)	trnP(tgg)
trnP(tgg)	trnP(tgg)	trnP(tgg)	trnP(tgg)
trnQ(ttg)	trnQ(ttg)	trnQ(ttg)	trnQ(ttg)
trnQ(ttg)	trnQ(ttg)	trnQ(ttg)	trnQ(ttg)
trnR(tcg)	trnR(tcg)	trnR(tcg)	trnR(tcg)
trnR(tcg)	trnR(tcg)	trnR(tcg)	trnR(tcg)
trnR(tct)	trnR(tct)	trnR(tct)	trnR(tct)
trnR(tct)	trnR(tct)	trnR(tct)	trnR(tct)
trnS(gct)	trnS(gct)	trnS(gct)	trnS(gct)
trnS(gct)	trnS(gct)	trnS(gct)	trnS(gct)
trnS(tga)	trnS(tga)	trnS(tga)	trnS(tga)
trnS(tga)	trnS(tga)	trnS(tga)	trnS(tga)
trnT(tgt)	trnT(tgt)	trnT(tgt)	trnT(tgt)
trnT(tgt)	trnT(tgt)	trnT(tgt)	trnT(tgt)
trnV(tac)	trnV(tac)	trnV(tac)	trnV(tac)
trnV(tac)	trnV(tac)	trnV(tac)	trnV(tac)
trnW(cca)	trnW(cca)	trnW(cca)	trnW(cca)
trnW(cca)	trnW(cca)	trnW(cca)	trnW(cca)
trnY(gta)	trnY(gta)	trnY(gta)	trnY(gta)
trnY(gta)	trnY(gta)	trnY(gta)	trnY(gta)
