## Supplementary table 2 for "Phylogenetic position and mitochondrial genome evolution of ‘orphan’ eukaryotic lineages"

### Sheet: Sheet1
Supergroup	Index	Genus	Number of mitochondrial genes	Mitochondrial gene set completeness (%)	Mitochondrial gene set completeness (%, rounded)
Alveolata	1	Alexandrium	3	4.05405	4
Alveolata	2	Chromera	2	2.7027	3
Alveolata	3	Plasmodium	3	4.05405	4
Alveolata	4	Tetrahymena	21	28.3784	28
Alveolata	5	Acavomonas	27	36.4865	36
Alveolata	6	Nyctotherus	16	21.6216	22
Stramenopiles	7	Chattonella	34	45.9459	46
Stramenopiles	8	Phaeodactylum	34	45.9459	46
Stramenopiles	9	Cafeteria	30	40.5405	41
Stramenopiles	10	Blastocystis	26	35.1351	35
Rhizaria	11	Bigelowiella	27	36.4865	36
Rhizaria	12	Paracercomonas	21	28.3784	28
Rhizaria	13	Brevimastigomonas	9	12.1622	12
Telonemia (Haptista)	14	Microcorses	40	54.0541	54
Haptista	15	Gephyrocapsa (=Emiliania)	20	27.027	27
Haptista	16	Chrysochromulina	15	20.2703	20
Haptista	17	Marophrys	44	59.4595	59
Prometheids	18	Nibbleromonas	51	68.9189	69
Prometheids	19	Ancoracysta	46	62.1622	62
Prometheids	20	Meteora	50	67.5676	68
Archaeplastida	21	Picozoa MS584-11	28	37.8378	38
Archaeplastida	22	Cyanidioschyzon	34	45.9459	46
Archaeplastida	23	Porphyra	23	31.0811	31
Archaeplastida	24	Glaucocystis	31	41.8919	42
Archaeplastida	25	Cyanophora	33	44.5946	45
Archaeplastida	26	Chlamydomonas	7	9.45946	9
Archaeplastida	27	Prototheca	31	41.8919	42
Archaeplastida	28	Pycnococcus	18	24.3243	24
Archaeplastida	29	Nephroselmis	35	47.2973	47
Archaeplastida	30	Mesostigma	35	47.2973	47
Archaeplastida	31	Marchantia	40	54.0541	54
Archaeplastida	32	Nicotiana	32	43.2432	43
Cryptista	33	Rhodomonas	39	52.7027	53
Cryptista	34	Hemiselmis	41	55.4054	55
Cryptista	35	Palpitomonas	45	60.8108	61
Cryptista	36	Microheliella	54	72.973	73
Opisthokonta	37	Homo	13	17.5676	18
Opisthokonta	38	Allomyces	15	20.2703	20
Opisthokonta	39	Saccharomyces	8	10.8108	11
Opisthokonta	40	Monosiga	26	35.1351	35
Opisthokonta	41	Nuclearia	16	21.6216	22
Apusomonads	42	Thecamonas	32	43.2432	43
Amoebozoa	43	Vermamoeba	37	50	50
Amoebozoa	44	Acanthamoeba	37	50	50
Amoebozoa	45	Dictyostelium	34	45.9459	46
CRuMS	46	Diphylleia	49	66.2162	66
CRuMS	47	Mantamonas	62	83.7838	84
Ancyromonads	48	Ancyromonas	38	51.3514	51
Malawimonads	49	Malawimonas jac.	42	56.7568	57
Malawimonads	50	Malawimonas cal.	34	45.9459	46
Discoba	51	Reclinomonas	65	87.8378	88
Discoba	52	Andalucia	66	89.1892	89
Discoba	53	Naegleria	42	56.7568	57
Discoba	54	Acrasis	26	35.1351	35
Discoba	55	Amoeboid BB2	40	54.0541	54
Discoba	56	Tsukubamonas	41	55.4054	55
Discoba	57	Trypanosoma	13	17.5676	18
Discoba	58	Euglena gracilis	7	9.45946	9
