## Supplementary table 3 for "Phylogenetic position and mitochondrial genome evolution of ‘orphan’ eukaryotic lineages"

### Sheet: Sheet1
Entries added to original dataset [ref. 4]
Taxon	Lineage	Other notes	Source
Manchomonas bermudensis	Apusomonads	EST	EukProt (10.24072/pcjournal.173)
Lenisia limosa	Breviatea	Transcriptome	EukProt (10.24072/pcjournal.173)
Subulatomonas tetraspora	Breviatea	Transcriptome	EukProt (10.24072/pcjournal.173)
Acanthoeca spectabilis	Choanoflagellates	Transcriptome	EukProt (10.24072/pcjournal.173)
Codosiga hollandica	Choanoflagellates	Transcriptome	EukProt (10.24072/pcjournal.173)
Hartaetosiga gracilis	Choanoflagellates	Transcriptome	EukProt (10.24072/pcjournal.173)
Stephanoeca diplocostata	Choanoflagellates	Transcriptome	EukProt (10.24072/pcjournal.173)
Colponema vietnamica	Colponemea	Transcriptome	EukProt (10.24072/pcjournal.173)
Colponemidia Colp-10	Colponemea	Transcriptome	EukProt (10.24072/pcjournal.173)
Colponemidia Colp-15	Colponemea	Transcriptome	EukProt (10.24072/pcjournal.173)
Microheliella maris	Cryptista	Transcriptome	Publication (Yazaki et al., 2022; 10.1098/rsob.210376)
Abedinium folium	Dinoflagellate	Transcriptome	EukProt (10.24072/pcjournal.173)
Eleftheros xomoi	Dinoflagellate	Transcriptome	Publication (Holt et al., 2023; 10.1038/s41467-023-42807-0)
Ichthyodinida sp. 2 ex Warnowia LC31W87	Dinoflagellate	Transcriptome	Publication (Holt et al., 2023; 10.1038/s41467-023-42807-0)
Psammosa pacifica Psp	Dinoflagellate	Transcriptome	Publication (Holt et al., 2023; 10.1038/s41467-023-42807-0)
Psammosa sp. C34	Dinoflagellate	Transcriptome	Publication (Holt et al., 2023; 10.1038/s41467-023-42807-0)
Ministeria vibrans	Filasterea	Genome	Publication (Ocaña-Pallarès et al., 2022; 10.1038/s41586-022-05110-4)
Pigoraptor chileana	Filasterea	Transcriptome	EukProt (10.24072/pcjournal.173)
Pigoraptor vietnamica	Filasterea	Transcriptome	EukProt (10.24072/pcjournal.173)
Spironema cf. multiciliatum	Hemimastigophora	Transcriptome	EukProt (10.24072/pcjournal.173)
Chromosphaera perkinsii	Ichthyosporea	Genome	EukProt (10.24072/pcjournal.173)
Creolimax fragrantissima	Ichthyosporea	Genome	EukProt (10.24072/pcjournal.173)
Mantamonas plastica	Mantamonads	Transcriptome	EukProt (10.24072/pcjournal.173)
Mantamonas sphyrenae	Mantamonads	Genome	Publication (Blaz et al., 2023; 10.1038/s41597-023-02488-2)
Mantamonas sphyrenae	Mantamonads	Transcriptome	Publication (Blaz et al., 2023; 10.1038/s41597-023-02488-2)
Mantamonas vickermani	Mantamonads	Transcriptome	Publication (Blaz et al., 2023; 10.1038/s41597-023-02488-2)
Anaeramoeba flamelloides	Metamonada	Transcriptome	EukProt (10.24072/pcjournal.173)
Anaeramoeba ignava	Metamonada	Transcriptome	EukProt (10.24072/pcjournal.173)
Barthelona sp.	Metamonada	Transcriptome	EukProt (10.24072/pcjournal.173)
Trimastix marina	Metamonada	Transcriptome	EukProt (10.24072/pcjournal.173)
Meteora sporadica CRO19MET	Meteorids	Transcriptome	Publication (Torruella et al., 2025; 10.1016/j.cub.2024.10.075)
Meteora sporadica LBC3	Meteorids	Transcriptome	Publication (Eglit et al., 2024; 10.1016/j.cub.2023.12.032)
Meteora sporadica SRT610	Meteorids	Transcriptome	Publication (Eglit et al., 2024; 10.1016/j.cub.2023.12.032)
Antonospora locustae	Microsporidia	Genome	EukProt (10.24072/pcjournal.173)
Encephalitozoon hellem	Microsporidia	Genome	EukProt (10.24072/pcjournal.173)
Enterocytozoon bieneusi	Microsporidia	Genome	EukProt (10.24072/pcjournal.173)
Mitosporidium daphnae	Microsporidia	Genome	EukProt (10.24072/pcjournal.173)
Nematocida parisii	Microsporidia	Genome	EukProt (10.24072/pcjournal.173)
Parvularia atlantis	Rotosphaerids	Transcriptome	EukProt (10.24072/pcjournal.173)
Digyalum owenii	Squirmida	Transcriptome	EukProt (10.24072/pcjournal.173)
Filipodium phascolosomae	Squirmida	Transcriptome	EukProt (10.24072/pcjournal.173)
Platyproteum vivax	Squirmida	Transcriptome	EukProt (10.24072/pcjournal.173)
Microkorses curacao	Telonemida	Transcriptome	This publication
Telonemid DSEL18	Telonemida	Transcriptome	Deposited data (BioProject: PRJNA1159223)
